# A conserved odorant receptor underpins borneol-mediated repellency in culicine mosquitoes

**DOI:** 10.1101/2023.08.01.548337

**Authors:** Yuri Vainer, Yinliang Wang, Robert M. Huff, Dor Perets, Evyatar Sar-Shalom, Esther Yakir, Majid Ghaninia, Iliano V. Coutinho-Abreu Gomes, Carlos Ruiz, Dhivya Rajamanickam, A. Warburg, Omar S. Akbari, Philippos A. Papathanos, R. Ignell, Jeffrey A. Riffell, R. Jason Pitts, Jonathan D. Bohbot

**Affiliations:** Department of Biology, Baylor University, USA; Department of Entomology, The Hebrew University of Jerusalem, Israel; Division of Biological Sciences, University of California, USA; Department of Microbiology and Molecular Genetics, The Hebrew University of Jerusalem, Israel; Department of Plant Protection Biology, Swedish University of Agricultural Sciences, Sweden; Department of Biology, University of Washington, USA; Northeast Normal University, China

**Keywords:** mosquitoes, monoterpenoids, borneol, camphor, repellent, odorant receptor

## Abstract

The use of essential oils derived from the camphor tree to repel mosquitoes is an ancient practice that originated in Southeast Asia and gradually spread to China and across Europe via the Maritime Silk Road. The olfactory mechanisms by which these oils elicit avoidance behavior are unclear. Here we show that plant bicyclic monoterpenoids and borneol specifically activate a neural pathway that originates in the orphan olfactory receptor neuron of the capitate peg sensillum in the maxillary palp, and projects to the mediodorsal glomerulus 3 in the antennal lobe. This neuron co-locates with two olfactory receptor neurons tuned to carbon dioxide and octenol that mediate human-host detection. We also confirm that borneol elicits repellency against human-seeking female mosquitoes. Understanding the functional role of the mosquito maxillary palp is essential to investigating olfactory signal integration and host-selection behavior.
