## Supplementary material for "A conserved odorant receptor underpins borneol-mediated repellency in culicine mosquitoes": Table S1

### Sheet: Sheet1
Table S1. List of volatile organic compounds (N/A, not applicable).
Group	Compound	CAS	Supplier	Purity	Enantiomeric Information
Indoles (Figure 1c)	Indole	120-72-9	Alfa Aesar	0.99	N/A
	3-Methylindole	83-34-1	Acros Organics	0.98	N/A
	Indole-3-carboxyaldehyde	487-89-8	Acros Organics	0.97	N/A
	Methyl salicylate	119-36-8	Acros Organics	0.99	N/A
	Methyl indole-3-carboxylate	942-24-5	Alfa Aesar	0.99	N/A
	2,3-Dimethylindole	91-55-4	Alfa Aesar	0.97	N/A
	2-Methylindole	95-20-5	Acros Organics	0.98	N/A
Ketones (Figure 1c)	(±) camphor	76-22-2	Alfa Aesar	0.96	Mix of Enantiomers
	6-Methyl-5-hepten-2-one	110-93-0	Alfa Aesar	0.98	N/A
	Acetone	67-64-1	Fisher Chemical	0.995	N/A
	cis-Jasmone	488-10-8	Alfa Aesar	0.94	92.5% of major isomer
	Coumarin	91-64-5	Acros Organics	0.99	N/A
	Cyclopentanone	120-92-3	Acros Organics	0.99	N/A
	Ethyl acetate	141-78-6	Fisher Chemical	0.98	N/A
	Isophorone	78-59-1	Acros Organics	0.97	N/A
	L-(–)-Carvone	6485-40-1	Acros Organics	0.99	98.5% of major isomer
	L-(–)-Fenchone	7787-20-4	Acros Organics	98+%	98% of major isomer
	4-Ketoisophorone	1125-21-9	TCI	0.98	N/A
	Geranyl acetone	689-67-8	Alfa Aesar	0.97	45% (Z)-isomer >50% (E)-Isomer
Alcohols 1 (Figure 1c)	2-Propanol	67-63-0	Fisher Chemical	0.995	N/A
	4-tert Butylphenol	98-54-4	Alfa Aesar	0.99	N/A
	(DL)-Menthol	89-78-1	Acros Organics	0.99	N/A
	Farnesol	4602-84-0	Acros Organics	0.96	>=95% sum of isomers
	Glycerol	56-81-5	Fisher Chemical	0.99	N/A
	o-Cresol	95-48-7	Acros Organics	0.99	N/A
	p-Cresol	106-44-5	Acros Organics	99+%	N/A
	n-Butanol	71-36-3	Fisher Chemical	99+%	N/A
	Ethanol	64-17-5	Acros Organics	0.995	N/A
	Methanol	67-56-1	Fisher Scientific	0.998	N/A
Alcohols 2 (Figure 1c)	(R)-(–)-Linalool	126-91-0	Acros Organics	0.95	≥94% (sum of enantiomers)
	(±)-Linalool	78-70-6	Alfa Aesar	0.97	N/A
	1,8-Cineole	470-82-6	Acros Organics	0.99	N/A
	1-Hexanol	111-27-3	Alfa Aesar	0.99	N/A
	1-Octen-3-ol	3391-86-4	Acros Organics	0.98	N/A
	Anisole	100-66-3	Acros Organics	0.99	N/A
	cis-3-Hexen-1-ol	928-96-1	Acros Organics	0.98	N/A
	Cyclohexanol	108-93-0	Alfa Aesar	0.99	N/A
	Hexanal	66-25-1	Alfa Aesar	0.98	N/A
	Isoeugenol	97-54-1	Acros Organics	0.98	Mixture of cis/trans isomers
	trans-2-Hexen-1-ol	928-95-0	Acros Organics	0.96	N/A
	trans-2-Hexenal	6728-26-3	Acros Organics	0.99	N/A
Amines (Figure 1c)	1,4-Diaminobutane	110-60-1	Acros Organics	0.99	N/A
	1,5-Diaminopentane	462-94-2	Alfa Aesar	0.98	N/A
	1-Bromo-3-chloropropane	109-70-6	Acros Organics	0.99	N/A
	Ammonium chloride	12158-02-9	Fisher Chemical	0.99	N/A
	Ammonium hydroxide	1336-21-6	Fisher Chemical	28-30%	N/A
	N-Phenyl-1-naphthylamine	90-30-2	Acros Organics	0.98	N/A
	Pyrrolidine	123-75-1	Alfa Aesar	0.99	N/A
	Spermdine	71-44-3	Acros Organics	0.97	N/A
	Spermine	124-20-9	Acros Organics	0.99	N/A
	Trimethylamine hydrochloride	593-81-7	TCI America	98+%	N/A
Lactones (Figure 1c)	α-Angelicalactone	591-12-8	Alfa Aesar	0.98	N/A
	δ-Dodecanolactone	713-95-1	Alfa Aesar	0.98	N/A
	δ-Nonanolactone	3301-94-8	Alfa Aesar	0.98	N/A
	δ-Octanolactone	698-76-0	Alfa Aesar	0.97	N/A
	δ-Tetradecanolactone	2721-22-4	Alfa Aesar	0.98	N/A
	δ-Valerolactone	542-28-9	Alfa Aesar	0.98	may contain polymer
	γ-Octanolactone	104-50-7	Alfa Aesar	0.98	N/A
	γ-Undecalactone	104-67-6	Acros Organics	0.98	N/A
	γ-Valerolactone	108-29-2	Alfa Aesar	0.98	N/A
Carboxylic acids (Figure 1c)	Acetic acid	64-19-7	Fisher Chemical	0.997	N/A
	Decanoic acid	334-48-5	Acros Organics	0.99	N/A
	Glycine	56-40-6	Fisher Chemical	99+%	N/A
	Heptanoic acid	111-14-8	Acros Organics	0.98	N/A
	Hexanoic acid	142-62-1	Acros Organics	0.99	N/A
	Hexanoic acid	503-74-2	Acros Organics	0.99	N/A
	(L)-(+)-Lactic acid	79-33-4	Acros Organics	90% solution in water	N/A
	Linalyl acetate	115-95-7	Acros Organics	0.95	N/A
	Linoleic acid	60-33-3	Acros Organics	0.99	N/A
	n-Nonanoic acid	112-05-0	Acros Organics	0.97	N/A
	Octanoic acid	124-07-2	Acros Organics	0.99	N/A
Terpenes (Figure 1c)	(–)-alpha-Pinene	7785-26-4	Acros Organics	0.98	N/A
	(–)-Limonene	5989-54-8	Acros Organics	0.96	N/A
	(+)-Nootkatone	4674-50-4	Alfa Aesar	98+%	N/A
	(1S)-(–)-beta-Pinene	18172-67-3	Acros Organics	0.98	N/A
	α-Terpineol	98-55-5	Acros Organics	0.97	85-95% alpha-terpineol gamma-terpineol: balance
	Citral	5392-40-5	Acros Organics	0.95	mixture of cis and trans
	Citronellol	106-22-9	Acros Organics	0.95	N/A
	Geranyl acetate	105-87-3	Alfa Aesar	0.98	N/A
	N,N-Diethyl-m-toluamide	134-62-3	Acros Organics	0.98	N/A
	trans-Cinnamaldehyde	14371-10-9	Acros Organics	0.99	N/A
Terpenes (Figure 1c-d)	(–)-Camphor	464-48-2	Alfa Aesar	0.98	N/A
	(+)-Camphor	464-49-3	Alfa Aesar	0.98	N/A
	(+)-Fenchone	4695-62-9	Sigma Aldrich	Analitical std	N/A
	(±)-Camphor	76-22-2	Alfa Aesar	0.96	N/A
	(D)-(+)-Borneol	464-43-7	Penta manufacturing	ND	N/A
	(L)-(–)-Borneol	464-45-9	Penta manufacturing	0.96	N/A
	1,8-Cineole	470-82-6	Alfa Aesar	0.99	N/A
Cannabis EOs (Figure 2a)	Adom #9	N/A	EYBNA	N/A	N/A
	Alien OG			N/A	N/A
	Forbidden Fruit			N/A	N/A
	Jack Herrer			N/A	N/A
	Kush Note			N/A	N/A
	Master Kush			N/A	N/A
	OG Kush			N/A	N/A
	Pinapple Haze			N/A	N/A
	MCT oil (Medium-Chain Triglycerides)			N/A	N/A
Cannabis sub-mixture 1 (Figure 2b)	Myrcene	123-35-3	EYBNA	N/A	N/A
	D-Limonene	5989-27-5		N/A	N/A
	Linalool	78-70-6		N/A	N/A
Cannabis sub-mixture 2 (Figure 2b)	Fenchol	1632-73-1	EYBNA	N/A	N/A
	(±)-Borneol	507-70-0		N/A	N/A
	Terpineol	98-55-5		N/A	N/A
	Geraniol	106-24-1		N/A	N/A
Cannabis sub-mixture 3 (Figure 2b)	β-Caryophyllene	87-44-5	EYBNA	N/A	N/A
	Caryophyllene oxide	1139-30-6		N/A	N/A
	Camphene	79-92-5		N/A	N/A
	β-Pinene	127-91-3		N/A	N/A
Cannabis sub-mixture 4 (Figure 2b)	Nerolidol	91722-93-9
	Geranyl acetate	105-87-3	EYBNA	N/A	N/A
	Valencene	4630-07-3		N/A	N/A
Cannabis sub-mixture 5 (Figure 2b)	Ethyl Butyrate	105-54-4	EYBNA	N/A	N/A
	Ethyl Caproate	123-66-0		N/A	N/A
Cannabis sub-mixture 6 (Figure 2b)	Ethyl Cinnamate	103-36-6	EYBNA	N/A	N/A
	Cinnamaldehyde	104-55-2		N/A	N/A
	γ-Undecalactone	104-67-6		N/A	N/A
