## Supplementary material for "A conserved odorant receptor underpins borneol-mediated repellency in culicine mosquitoes": Table S2

### Sheet: Sheet1
Table S2. List of OR nucleotide sequences for injection in Xenopus oocytes (CO, codon-optimized).
Gene	Nucleotide sequence
TambOR49	ATGTTGTTCAAGAACTGTTTCCGCAACGACCTGGACGTATTCCCGGTAGGGCTACAGACCATGGAGCTAATAGGCCTCTGGGGTGAACAATGGAAATTGATCAGATTTGCTGCCATAGCATTTTGGATGGCCTTCATGATCATCATCCCGAAGAGTTGCCTGGAATACGGTGGAGAGGGGTTCGATTCGTTCGCACGTGGAACTGCCGAGTTGATCTACTTCACCGATTTTGTGCTCTCGATGGTGTTCTTCGCATTCCGTCGTAAGTCTTACGTCCGTATGATCAACATTTTGCAGGACTCGTTCCGACAGTGTGCCAGAGAGGATCAACCGACTTCTTGTCTGCAAGCGATCACAAACTTCAACCGAAGAATCTTCCGATATTCCCGCGTCTACGCC…
CquiOR38 (CO)	ATGTTTCTCCAACGGTTCTTCAGATCCAACCTTGATGTGCTGCCGGTGGGGCTCCAAACAATGGAATTAATTGGATTATGGGGAGAAGACAGACGGCAAGTCGCTAAATTCGGAGCTATTGCTAGTTGGATGACTCTTATGATTCTAATTCCTAAATCAACACTTGAATATGGCGGAGAAGGATTTGATAGCTTTGCTCGCGGCACTGCAGAACTTATTTATTTCGGAGATTTCATATCCAGCATGGTAATTTTCGCACTCCAACGTGGCAGCTATGTTCGCATGATCAATATCCTACAAGACAGTTTCCGCAAATGCGCTGGAGAAGACCAACCCGAATCTTGCCGTAAAGCTATAGTTGACTTCAACTGGAAAATCTTCAGATACTCCCGCATTTAT…
AaegOR49 (CO)	CACCATGCTGTTTGCCAGATGCTTTCGTAATAATTTAGATGTCTTTCCCGTTGGTATGCAAACACTAAAGTTTCTTGGTCTATGGGGTGAGCCAAGAAGGGTCATAAGATTTGGTTGCATTGCTTCTTGGATGGCATTTATGTTTATTGCTCCGAAAACATGTCTCGAGTATGGTGGTGAGGGGTTTGATAGCTTTGCACGAGGGACTGCAGAACTAATATATTTCACTGATTTTATTAGCTCCATGGTATTGTTTGCCTTCAGACGCAAAAGCTACGTCAAGATGATTACTACACTGCAAGAGACTTTCCGCGCCCTCGCACACCCAAGCCAGCCTATATCATGCGTTGATGCAGTGACTAATTTTAATCGACGTATTTTCCGATACTCAAGAATATA…
AalbOR49 (CO)	ATGTTGTTCGCACATTGTTTTCGCGATAACGTGGACGTGTTCCCCGTTGGGATGCAAACCCTCAAATTCCTCGGCTTGTGGGGTGAACCCCGTCGAGTCGTTCGTTTCGGCTGTATCGCTTCTTGGATGGCCTTCATGTTCATCGCACCAAAAACCTGCCTGGAGTACGGCGGCGAAGGTTTCGATTCGTTCGCCCGTGGAACTGCGGAGCTGATCTACTTTACCGACTTCATTTCATCGATGGTGCTGTTCGCGTTTCGACGAAAATCCTACGTCCGGATGATCACCACCCTGCAGGAAACCTTTCGAACGTTGGCGAGTCCAGGGCAACCGATCAGCTGCGTGAACGCGATCACCAACTTCAACCGCCGGATCTTCAGATATTCGAGGATCTACGCT…
AgamOR28 (CO)	ATGGCTAGACTAGTCCTACATGAAGTAAGATATGTACTGATGGCAATGCTGTATATTAGTCGAGGGATGGCCACTAAAATCCAGAACAGCCCGATAGACCTCTATGTATATTGGTTCCTCACTTTTATACCCATTGCAAGTTTATGCGTCCCACAATTTACCTATCTGGTAGTGGACACTAAGTCATTGATCGACTTTATTTCCGTTTTGGTTCCTATCACTGAGATACTTCTCACAAACGGAAAGATGATAATCTGCAATGTCAAACGCGGCAAGATCATTAACTTGATTAATCAAGTGCAAGTAGCCTGGGATGAGTGCGCCAAGTCAGAGCATCTTGAGATCCAAACTCTGATCACAACTACAGCTAAGAAATCCAAGATCTTCGTTATCATTTAC…
TambOrco	ATGAATGTTCAACCAACCAAGTACACCGGCCTGGTGGCCGACCTAATGCCCAACATCCGGCTCATGCAGGGTGTCGGCCATTTCCTGTTTCGCTACGTGTCCGGACCGATCTTCATCCGCAAGGTGTACTCCTGGTGGAATTTGATTATGATATTGCTGCAGTTCTTCTCGATAGTAGGTAATCTGATGCTGAACACGGACGATGTGAACGAACTGACGGCGAATACGATTACGACCCTGTTCTTCACCCATTCCGTGACGAAATTCATCTTCTTCGCCATCAACTCTGAAAGTTTCTACCGGACGCTGGGAATCTGGAACCAGCCGAATGCCCACCCGCTGTTTGCGGAGTCCGACGCCCGGTACCATTCGATTGCGTTGGCCAAGATGCGAAAGTTG…
CquiOrco (CO)	CACCATGAATGTCCAACCGACTAAATATCAAGGTCTTGTTGCAGATCTTATGCCTAATATTAGATTAATGCAAGGTGTCGGGCATTTCCTGTTTCGGTATGTGACTGGCCCCATCTTTATCCGCAAACTCTATTCCTGGTGGAATCTGACAATGATCTTGCTGCAATTCTTTTCAATCGCAGCTAATCTGGTGATGAATACAGGTGATGTTAATGAACTTACTGCTAATACTATTACAACACTGTTCTTCGTGCATTCTGTCACAAAATTCGTGTTCTTTGCAGTGAATGCTGAAGGGTTCTATAGAACACTGGGAATTTGGAATAATCCGAATGCTCATCCACTATTCGCTGAATCAGATGCTCGCTATCATTCTATAGCTCTGGCCAAGATGAGAAA…
AaegOrco	ATGAACGTCCAACCGACAAAGTACCATGGGCTGGTGCTCGACTTGATGCCGAACATCCGGCTGATGCAGGGCTTCGGTCACTTTCTGTTCCGTTACGTAAATGGGCCGGTCCTGATTCGGAAGCTGTACTCCTGGTGGAACCTGATAATGATCCTGCTGCAATATTTTGCCATCATGGGCAATCTGGTGATGAATACAGGGGACGTCAATGAGCTAACGGCAAACACCATAACGACGCTGTTTTTCACCCATTCTGTGACCAAGTTCATCTACGTCGCCGTCAACTCGGAACATTTCTACCGCACGCTGGGCATCTGGAATCAACCGAACAGTCATTCACTTTTTGCCGAATCGGATGCTCGGTACCATTCGATTGCGTTGGCTAAGATGCGAAAACTG…
AalbOrco (CO)	ATGAACGTCCAACCGACAAAATACCATGGGCTGGTGCTCGACTTGATGCCGAACATTCGGCTGATGCAAGGCTTCGGTCACTTTCTTTTCCGTTACGTAAATGGGCCGGTCCTGATTCGGAAGCTGTACTCCTGGTGGAACCTGATAATGATCCTGCTGCAGTATTTTGCCATCATGGGCAACCTGGTGATGAATACAGGGGACGTCAATGAGCTAACGGCAAACACCATAACGACGCTGTTTTTCACCCATTCCGTGACCAAGTTCATCTACGTCGCCGTCAACTCGGAACATTTCTACCGCACGCTGGGCATCTGGAATCAACCGAACAGTCATTCACTTTTTGCCGAATCGGATGCTCGGTACCATTCGATTGCGTTGGCTAAGATGCGAAAACTG…
AgamOrco (CO)	ATGCAAGTCCAGCCGACCAAGTACGTCGGCCTCGTTGCCGACCTGATGCCGAACATTCGGCTGATGCAGGCCAGCGGTCACTTTCTGTTCCGCTACGTCACCGGCCCGATACTGATCCGCAAGGTGTACTCCTGGTGGACGCTCGCCATGGTGCTGATCCAGTTCTTCGCCATCCTCGGCAACCTGGCGACGAACGCGGACGACGTGAACGAGCTGACCGCCAACACGATCACGACCCTGTTCTTCACGCACTCGGTCACCAAGTTCATCTACTTTGCGGTCAACTCGGAGAACTTCTACCGGACGCTCGCCATCTGGAACCAGACCAACACGCACCCGCTGTTTGCCGAATCGGACGCtCGGTACCATTCGATTGCGCTCGCCAAGATGCGGAAGCTG…
