## Supplementary material for "A conserved odorant receptor underpins borneol-mediated repellency in culicine mosquitoes": Table S3

### Sheet: Screens
Screens for Tuning Curves
TambOR49 screen 18DEC2020 - ΔI (nA)									TambOR49 screen 24JAN21 - ΔI (nA)
File name	Camphor (racemic) 9.8 * 10^-5 [M]	(+)-Fenchone 9.8 * 10^-5 [M]	Eucaliptol 9.8 * 10^-5 [M]	AOG dillution factor 1.5*10^5	PH dillution factor 1.5*10^5	MK dillution factor 1.5*10^5	FF dillution factor 1.5*10^5		File	(+)-Camphor 9.8 * 10^-5 [M]	Custom Mixture 1 dillution factor 1.5*10^5	Custom Mixture 2 dillution factor 1.5*10^5	Custom Mixture 3 dillution factor 1.5*10^5	Custom Mixture 4 dillution factor 1.5*10^5	Custom Mixture 5 dillution factor 1.5*10^5	Custom Mixture 6 dillution factor 1.5*10^5
18DEC20_001	195.3	57.4	63.2	0	68.7	5	0		24JAN21_000	181	0	233.8	0	0	0	0
18DEC20_002	45.2	5.8	13.1	0	18	0	0		24JAN21_001	180.1	0	224.9	0	0	0	0
18DEC20_004	255.1	34.5	76.9	0	144	20	0		24JAN21_002	116	0	231	0	0	0	0
18DEC20_005	427.2	39.1	89.7	0	217.3	20.8	0		24JAN21_003	154.1	0	246.6	0	0	0	0
18DEC20_006	472.4	44.9	85.8	0	152.6	16.2	0		24JAN21_004	193.2	0	301.2	0	0	0	0
18DEC20_007	123	14.3	25.3	0	63.5	9.5	0		24JAN21_005	67.4	0	156.9	0	0	0	0
									24JAN21_006	196.2	0	375.4	0	0	0	0
TambOR49 screen 31DEC2020 - ΔI (nA)									24JAN21_007	78.7	0	161.1	0	0	0	0			-5
File name	Camphor (racemic) 9.8 * 10^-5 [M]	(+)-Camphor 9.8 * 10^-5 [M]	(-)-Camphor 9.8 * 10^-5 [M]	Eucaliptol 9.8 * 10^-5 [M]	(+)-Fenchone 9.8 * 10^-5 [M]	PH 1.5*10^5	OGK dillution factor 1.5*10^5		24JAN21_008	242.3	0	407.1	0	0	0	0
31DEC20_000	170.6	328.4	40.6	51.6	48.2	141.3	34.5		24JAN21_009	208.4	0	459.9	0	0	0	0
31DEC20_001	243.2	226.4	203.9	73.5	214.8	141.3	277.1
31DEC20_003	224.6	238.6	87.6	157.8	87	148.9	161.7		TambOR49 screen 18FEB21 - ΔI (nA)
31DEC20_004	279.2	379.3	130.3	285.9	112	243.2	190.1		File	(+)-Camphor 9.6 * 10^-5 [M]	Fenchol 9.6 * 10^-5 [M]	Borneol (racemic) 9.6 * 10^-5 [M]	α - Terpineol 2*10^-3 [M]	Geraniol 2*10^-3 [M]
31DEC20_005	471.2	381.2	185.2	300	123	227.4	170.3		18FEB21_000	58.3	64.7	334.5	15	2.1
31DEC20_006	226.4	452.3	132.1	218.2	94	276.8	237.4		18FEB21_001	15	13.7	64.7	10.1	12.5
31DEC20_008	588.1	323.5	133.4	161.7	109.6	164.5	156.6		18FEB21_002	169.7	159	942.1	43.6	0
									18FEB21_003	95.5	132.1	926.2	47	0
TambOR49 screen 31DEC2020 - ΔI (nA)									18FEB21_004	65.9	103.8	571.6	25.9	0
File name	(+)-Camphor 9.8 * 10^-5 [M]	PH dillution factor 1.5*10^5	KN dillution factor 1.5*10^5	A9 dillution factor 1.5*10^5	JH dillution factor 1.5*10^5	OGK dillution factor 1.5*10^5	MCT		18FEB21_005	114.1	161.4	1022.3	72	0
31DEC20_009	344.5	204.5	0	193.8	19.8	266.1	0
31DEC20_011	612.2	136.7	0	141.9	10.1	167.5	0
31DEC20_012	226.4	127	0	85.1	9.8	82.1	0
31DEC20_013	659.5	163.9	0	148	11.9	188.9	0
31DEC20_014	181.6	168.2	0	90.3	11	61.6	0
31DEC20_015	1003.4	431.5	0	258.8	12.2	248.1	0

### Sheet: CRCs
CRC's of (+)-Camphor and (+)-Bornel
TambOR49 vs. (+)-Camphor max ΔI (nA)									AlboOR49 vs. (+)-Camphor max ΔI (nA)									AeOR49 vs. (+)-Camphor max ΔI (nA)									CquiOR38 vs. (+)-Camphor max ΔI (nA)
Conc. (M)	10^-7	5*10^-7	10^-6	5*10^-6	10^-5	5*10^-5	10^-4		Conc. (M)	10^-8	10^-7	10^-6	10^-5	10^-4	10^-3	10^-2		Conc. (M)	10^-8	10^-7	10^-6	10^-5	10^-4	10^-3	10^-2		Conc. (M)	10^-8	10^-7	10^-6	10^-5	10^-4	10^-3	10^-2
04FEB21_000	0	9.8	15.3	72.9	216.1	414.7	1182.1		01MAY22_001	0	0	0	44.9	364.4	1261.9	1343.4		01MAY22_006	0	0	0	4.3	18	57.7	63.5		03JUN22_000	3.4	11.9	14.6	102.5	674.1	2871.1	2870.5
04FEB21_001	0	8.2	18	83.9	115.4	169.4	177.3		01MAY22_002	0	0	0	19.5	232.2	802.3	909.7		01MAY22_007	0	0	0	5.2	24.1	74.2	76.9		03JUN22_001	11.6	18.9	36.6	96.7	500.8	1604	1653.4
04FEB21_002	6.1	93.4	195	798.3	1030.9	2617.2	2197.9		01MAY22_003	0	0	0	18.9	229.8	857.2	1098.3		01MAY22_008	0	0	0	4	14.6	42.1	53.1		03JUN22_002	3.7	8.9	25.3	65.6	341.8	1136.5	1169.7
04FEB21_004	0	8.9	28.4	91.2	137.9	265.2	273.4		01MAY22_004	0	0	0	23.2	168.5	596.6	643.6		01MAY22_009	0	0	0	0	22.3	64.4	98.6		03JUN22_003	16.8	36.3	61	110.8	742.8	2166.7	2091.4
04FEB21_005	0	63.8	115.4	474.2	466.9	1160.3	1073.3		01MAY22_005	0	0	0	25.3	255.4	748.3	872.8		01MAY22_010	0	0	0	7.3	26.2	81.5	82.1		03JUN22_004	11	25.9	64.1	86.4	442.5	1140.4	1022
04FEB21_006	0	27.2	60.4	293.6	342.4	713.8	719
04FEB21_007	0	7	27.2	98.6	171.5	254.5	265.8
04FEB21_008	0	14	36	85	155.6	270.1	286.9
TambOR49 vs. (+)-Borneol max ΔI (nA)									AlboOR49 vs. (+)-Borneol max ΔI (nA)									AeOR49 vs. (+)-Borneol max ΔI (nA)									CquiOR38 vs. (+)-Borneol max ΔI (nA)
Conc. (M)	10^-9	10^-8	10^-7	10^-6	10^-5	10^-4	10^-3		Conc. (M)	10^-9	10^-8	10^-7	10^-6	10^-5	10^-4	10^-3		Conc. (M)	10^-9	10^-8	10^-7	10^-6	10^-5	10^-4	10^-3		Conc. (M)	10^-9	10^-8	10^-7	10^-6	10^-5	10^-4	10^-3
03OCT21_001	6.4	1.2	9.2	54.6	319.8	651.2	903.9		01MAY22_014	0	0	0	120.2	792.5	2417.6	2338.6		01MAY22_019	0	0	3.1	11.9	41.2	74.5	79		03JUN22_005	6.1	8.2	30.8	235.9	1236.6	1983	1568
03OCT21_002	10.7	7.9	17.7	114.4	677.5	1287.2	1396.8		01MAY22_015	0	0	0	42.1	289.3	818.5	759		01MAY22_020	0	0	4	10.4	43.9	85.4	84.5		03JUN22_006	27.2	64.7	79.7	281.4	1744.7	3212.3	2511
03OCT21_003	1.8	0.6	7.9	76.6	422.1	840.1	1015.3		01MAY22_016	11.3	66.8	16.8	94.9	606.4	1687.6	1616.2		01MAY22_021	0	0	3.4	11	40.6	95.2	80.9		03JUN22_007	37.8	58.3	61	267.3	1546.3	2731.3	2285.8
03OCT21_004	6.7	9.5	13.4	95.8	645.4	1179.5	1162.7		01MAY22_017	0	0	50.4	168.5	752.9	2057.2	1871.3		01MAY22_022	0	0	0	23.5	107.4	207.8	208.1		03JUN22_008	53.7	61	90	390.3	1983.6	3247.1	2821
03OCT21_005	8.2	8.9	16.5	69.9	499.3	1036.4	997.3		01MAY22_018	0	0	30.2	141.9	933.5	1757.2	1544.5		01MAY22_023	0	0	0	13.1	39.1	70.8	69.3		03JUN22_009	39.7	80	80.6	137	573.7	908.8	757.8
03OCT21_006	19.2	7	11.9	52.8	379	720.2	676
																		AaegOR49 vs (-)-borneol
																		conc.(M) Rep	10^-9	10^-8	10^-7	10^-6	10^-5	10^-4	10^-3
																		10JUL23_000	6.7	13.7	106.5	87.6	487.7	730	601.5
																		10JUL23_001	0.3	0.6	33.9	97.7	598.8	1012.3	1007.4
																		10JUL23_002	16.5	3.1	57.4	87.6	549.9	992.7	922.9
																		10JUL23_003	2.4	6.4	23.8	73.9	422.4	764.2	674.1
																		10JUL23_004	3.1	7.3	10.4	41.2	353.7	636.9	651.6
																		10JUL23_005	2.4	5.5	12.5	21.1	192.3	360.1	338.4
																		AaegOR49 vs (+)-borneol
																		conc.(M) Rep	10^-9	10^-8	10^-7	10^-6	10^-5	10^-4	10^-3
																		10JUL23_006	3.1	5.8	9.8	118.1	540.2	1009.2	900.6
																		10JUL23_007	10.1	10.4	11	40	194.4	363.2	357.7
																		10JUL23_008	1.5	2.7	4	35.1	198.4	349.4	318.6
																		10JUL23_009	5.8	6.4	7.3	9.2	73.9	123.9	110.8
																		10JUL23_010	13.1	15	17.7	36	331.4	498.7	414.1
																		10JUL23_011	17.7	22.3	23.2	139.5	821.2	1410.2	1312.3

### Sheet: (+)-Camphor vs. (+)-Borneol
(+)-Camphor vs. (+)-Borneol "side by side"
TambOR49										CquiOR38										AaegOR49
Conc. (M)	10^-8	10^-7	5*10^-7	10^-6	5*10^-6	10^-5	10^-4			Conc. (M)	10^-8	10^-7	5*10^-7	10^-6	5*10^-6	10^-5	10^-4			Conc. (M)	10^-8	10^-7	10^-6	5*10^-6	10^-5	5*10^-5	10^-4			Conc. (M)	10^-8	10^-7	10^-6	5*10^-6	10^-5	5*10^-5	10^-4
25OCT21_000	0	0	0	0	2.4	6.4	46.7	(+)-Camphor		02APR22_000	0	0	2.4	2.4	0	10.1	151.1	(+)-Camphor		18JAN23_000	0	0	0	0	4.3	16.5	27.8	(+)-Camphor		20FEB23_000	0	0	0	7.3	8.2	30.2	49.1	(+)-Camphor
25OCT21_000	0	3.7	10.1	12.5	80.4	120.8	303	(+)-Borneol		02APR22_000	2.1	4.6	0	0	111.4	388.2	1014.4	(+)-Borneol		18JAN23_000	0	0	0	18.9	34.5	176.7	187.1	(+)-Borneol		20FEB23_000	0	8.9	20.1	102.8	233.8	467.8	727.2	(+)-Borneol
25OCT21_001	0	0	0	0	7.6	8.9	93.1	(+)-Camphor		02APR22_001	0	0	0	0	4.6	4.9	76.9	(+)-Camphor		18JAN23_001	0	0	0	0	0	33	47.3	(+)-Camphor		20FEB23_001	0	0	0	8.9	20.1	85.4	114.1	(+)-Camphor
25OCT21_001	0	6.7	23.8	36.3	131.2	206.9	456.2	(+)-Borneol		02APR22_001	41.8	19.2	46.4	33	225.2	303	757.4	(+)-Borneol		18JAN23_001	0	0	0	72.3	143.7	318	366.8	(+)-Borneol		20FEB23_001	0	10.7	31.1	208.1	317.7	731.5	661.3	(+)-Borneol
25OCT21_002	0	0	0	0	5.2	10.7	61.6	(+)-Camphor		02APR22_002	0	0	0	4.3	17.7	30.2	235.3	(+)-Camphor		18JAN23_002	0	0	0	0	0.6	54.6	72	(+)-Camphor		20FEB23_002	0	0	0	15	14.3	77.2	111.1	(+)-Camphor
25OCT21_002	7.6	4.9	10.7	20.4	76.9	108.3	248.7	(+)-Borneol		02APR22_002	19.2	26.9	83.3	137	572.8	628.7	963.7	(+)-Borneol		18JAN23_002	0	0	24.1	126.3	208.4	614	559.7	(+)-Borneol		20FEB23_002	0	11.3	42.7	297.9	391.8	740.1	716.2	(+)-Borneol
25OCT21_003	0	0	0	0	9.2	35.4	164.5	(+)-Camphor		02APR22_003	0	0	0	2.7	12.2	21.7	122.7	(+)-Camphor		18JAN23_003	0	0	0	0	0	39.4	54.9	(+)-Camphor		20FEB23_003	0	0	0	6	13.7	28.1	35.4	(+)-Camphor
25OCT21_003	10.4	12.5	36.6	44.3	184.9	249.6	551.5	(+)-Borneol		02APR22_003	18	11.6	35.1	90	347.6	383.6	697.9	(+)-Borneol		18JAN23_003	0	0	19.2	121.5	173	360.7	342.1	(+)-Borneol		20FEB23_003	0	0	7.6	79.7	92.5	193.5	193.2	(+)-Borneol
25OCT21_004	0	0	0	0	3.4	10.7	33	(+)-Camphor		02APR22_004	0	0	0	0	11.3	23.2	93.4	(+)-Camphor		18JAN23_004	0	0	0	0	1.8	22	25.9	(+)-Camphor		20FEB23_004	0	0	0	4.6	11.9	48.2	54	(+)-Camphor
25OCT21_004	0	4.3	16.2	19.2	99.8	99.8	179.7	(+)-Borneol		02APR22_004	6.1	11.3	36.6	62	246.3	417.8	788	(+)-Borneol		18JAN23_004	0	0	0	82.7	113.8	290.2	350.3	(+)-Borneol		20FEB23_004	0	0	15.3	128.8	165.4	394.6	369	(+)-Borneol
25OCT21_005	0	0	0	0	7.3	9.2	83.9	(+)-Camphor		02APR22_005	0	0	0	0	16.2	29.6	170.3	(+)-Camphor		18JAN23_005	0	0	0	0	0.9	37.2	48.2	(+)-Camphor		20FEB23_005	0	0	0	10.4	19.8	92.5	112.6	(+)-Camphor
25OCT21_005	0	4.3	27.5	32.3	140.7	204.2	334.8	(+)-Borneol		02APR22_005	7.6	6.4	62.6	140.4	555.1	729.1	1244.8	(+)-Borneol		18JAN23_005	0	0	3.7	67.4	80	372.3	414.7	(+)-Borneol		20FEB23_005	0	5.5	44.9	282.9	369.1	701.3	618.3	(+)-Borneol
25OCT21_006	0	0	0	0	9.8	11.6	62	(+)-Camphor		02APR22_006	0	0	0	0	9.8	18.9	95.2	(+)-Camphor
25OCT21_006	0	6.1	23.2	32.7	135.5	165.7	281.1	(+)-Borneol		02APR22_006	5.2	7	47.9	67.7	428	458	736.4	(+)-Borneol
25OCT21_007	0	0	0	0	9.2	16.2	91.6	(+)-Camphor
25OCT21_007	0	6.4	27.2	35.1	184.6	210.6	414.4	(+)-Borneol
Files 000 - 003 (+)-Camphor is first										Files 000 - 003 (+)-Camphor is first										Files 000 - 003 (+)-Camphor is first										Files 000 - 003 (+)-Camphor is first
Files 004 - 007 (+)-Borneol is first										Files 004 - 006 (+)-Borneol is first										Files 004 - 006 (+)-Borneol is first										Files 004 - 006 (+)-Borneol is first
