## Supplementary material for "A conserved odorant receptor underpins borneol-mediated repellency in culicine mosquitoes": Table S4

### Sheet: Sheet1
Table S4. Primer list for the AegOR49 gene knockout
P#	Primer name	Sequence
P1	Right_Arm_Or49_FWD	AAACTCATCAATGTATCTTAGGTCGGCATGCAGACCCTCA
P2	Right_Arm_Or49_REV	TCACACAGCTTGGCCACAATCTTCCACCATGAGGACGGCG
P3	Left_Arm_Or49_FWD	CATATTGTGACGTAGGCGCGTCCGAACGAAGTGTGATTTA
P4	Left_Arm_Or49_REV	GTTTTGCGCTTGGGTGGCATTATGTCTTTTTAAACGTATGCATTT
P5	QF2_OpIE_ECFP FWD	ACTATTTGGTCATTCCCCGCATGCCACCCAAGCGCAAAAC
P6	QF2_OpIE_ECFP REV	TATGCCCAGAAGAGCCACACTAAGATACATTGATGAGTTTGGACAAAC
P7	Or49_cleav_F	TAATGACTGTTTCGCAACGC
P8	Or49_cleav_R	GCTTCGGTTTCGTTTCCGG
P9	Or49_diag_up_F	CTTGTTGGATAAATGTACGACTCG
P10	Or49_diag_up_R	ATTCCGTCGCATTTCTCTCG
P11	Or49_diag_down_F	TCGGCATGGACGAGCTGTAC
P12	Or49_diag_down_R	CGAAACGTTTCCTGCAACGTGG
	Universal-sgRNA_R	AAAAGCACCGACTCGGTGCCACTTTTTCAAGTTGATAACGGACTAGCCTTATTTTAACTTGCTATTTCTAGCTCTAAAAC
	gRNA_Left_Or49_F	GAAATTAATACGACTCACTATAGGACGTTTAAAAAGACATACCAGTTTTAGAGCTAGAAATAGC
	gRNA_Right_Or49_F	GAAATTAATACGACTCACTATAGGAACCTGGACGTGTTCCCGGTGTTTTAGAGCTAGAAATAGC
