## Extended data 4a for "A conserved odorant receptor underpins borneol-mediated repellency in culicine mosquitoes"

treatment	time_interval	rep	counts
b2	0	rep1	10
b2	0	rep2	14
b2	0	rep3	20
b2	1	rep1	23
b2	1	rep2	11
b2	1	rep3	4
b2	2	rep1	22
b2	2	rep2	5
b2	2	rep3	4
b2	3	rep1	27
b2	3	rep2	12
b2	3	rep3	4
b2	4	rep1	14
b2	4	rep2	17
b2	4	rep3	2
b2	5	rep1	45
b2	5	rep2	24
b2	5	rep3	4
b2	6	rep1	41
b2	6	rep2	3
b2	6	rep3	18
b2	7	rep1	40
b2	7	rep2	7
b2	7	rep3	17
b2	8	rep1	22
b2	8	rep2	8
b2	8	rep3	12
b2	9	rep1	6
b2	9	rep2	12
b2	9	rep3	6
cnt	0	rep1	19
cnt	0	rep2	49
cnt	0	rep3	49
cnt	1	rep1	58
cnt	1	rep2	31
cnt	1	rep3	51
cnt	2	rep1	35
cnt	2	rep2	35
cnt	2	rep3	40
cnt	3	rep1	43
cnt	3	rep2	23
cnt	3	rep3	26
cnt	4	rep1	42
cnt	4	rep2	14
cnt	4	rep3	7
cnt	5	rep1	39
cnt	5	rep2	27
cnt	5	rep3	11
cnt	6	rep1	40
cnt	6	rep2	38
cnt	6	rep3	14
cnt	7	rep1	43
cnt	7	rep2	45
cnt	7	rep3	10
cnt	8	rep1	56
cnt	8	rep2	64
cnt	8	rep3	23
cnt	9	rep1	31
cnt	9	rep2	16
cnt	9	rep3	14
